# Deep Learning Explains the Biology of Branched Glycans from Single-Cell Sequencing Data

**DOI:** 10.1101/2022.06.27.497708

**Authors:** Rui Qin, Lara K. Mahal, Daniel Bojar

## Abstract

Glycosylation is ubiquitous and often dysregulated in disease. However, the regulation and functional significance of various types of glycosylation at cellular levels is hard to unravel experimentally. Multi-omics, single-cell measurements such as SUGAR-seq, which quantifies transcriptomes and cell surface glycans, facilitate addressing this issue. Using SUGAR-seq data, we pioneered a deep learning model to predict the glycan phenotypes of cells (mouse T lymphocytes) from transcripts, with the example of predicting β1,6GlcNAc-branching across T cell subtypes (test set F1 score: 0.9351). Model interpretation via SHAP (SHapley Additive exPlanations) identified highly predictive genes, in part known to impact (i) branched glycan levels and (ii) the biology of branched glycans. These genes included physiologically relevant low-abundance genes that were not captured by conventional differential expression analysis. Our work shows that interpretable deep learning models are promising for uncovering novel functions and regulatory mechanisms of glycans from integrated transcriptomic and glycomic datasets.
