## Supplemental Table 3 for "Deep Learning Explains the Biology of Branched Glycans from Single-Cell Sequencing Data"

### Sheet: DEA genes
Gene	p-value	False Discovery Rate	Average Log2 Fold Difference (PHA-L high vs PHA-L low)	Percentage Expression PHA-L high	Percentage Expression PHA-L low
Tnfrsf9	0	0	1.23946	0.862	0.627
Lag3	0	0	1.2631	0.71	0.305
Pglyrp1	0	0	1.02251	0.89	0.664
Lgals1	0	0	0.893493	0.991	0.942
Tigit	2.14e-293	3.43e-289	0.949695	0.866	0.605
Foxp3	3.19e-282	5.12e-278	0.89038	0.475	0.103
Malat1	1.47e-277	2.35e-273	-1.04503	0.967	0.998
Casp3	8.07e-271	1.29e-266	0.652549	0.603	0.204
Anxa2	2.62e-267	4.21e-263	0.796131	0.94	0.819
Gm42418	9.8e-259	1.57e-254	-0.814042	0.99	1
Cmtm7	1.07e-257	1.72e-253	0.842063	0.8	0.553
Emb	1.05e-255	1.68e-251	-0.855489	0.598	0.913
Rps27	2.89e-246	4.64e-242	-0.672517	0.999	1
Irf8	1e-245	1.61e-241	0.731782	0.471	0.119
Pkm	7.14e-243	1.15e-238	0.699075	0.984	0.95
Itgav	1.18e-239	1.89e-235	0.712121	0.542	0.174
Snx9	5.71e-238	9.16e-234	0.531656	0.43	0.095
Klrg1	7.26e-238	1.16e-233	0.963476	0.377	0.068
Ccr5	2.46e-237	3.95e-233	0.63961	0.53	0.164
Fgl2	1.62e-235	2.6e-231	0.632803	0.478	0.124
Slc16a3	9.46e-235	1.52e-230	0.692025	0.459	0.116
Serpina3g	1.19e-233	1.9e-229	0.706827	0.491	0.143
Gapdh	4.66e-233	7.48e-229	0.568345	0.999	0.998
Gzmb	9.41e-233	1.51e-228	1.50842	0.877	0.81
Cst7	1.47e-230	2.35e-226	0.709155	0.761	0.47
Prf1	1.77e-228	2.84e-224	1.24677	0.433	0.113
Ptprcap	7.76e-226	1.24e-221	0.542753	0.979	0.924
AW112010	3.9e-225	6.26e-221	0.71997	0.997	0.992
Ptms	6.72e-221	1.08e-216	0.649983	0.669	0.313
Glrx	1.19e-220	1.91e-216	1.01755	0.772	0.556
Litaf	6.64e-213	1.06e-208	0.612514	0.664	0.316
Rgs16	4.37e-208	7.02e-204	0.770929	0.422	0.111
S100a6	5.12e-205	8.21e-201	0.830791	0.954	0.923
Il2ra	3.57e-204	5.72e-200	0.858963	0.482	0.16
Entpd1	1.82e-202	2.91e-198	0.449059	0.35	0.065
Havcr2	2.23e-202	3.58e-198	0.54885	0.425	0.109
Ctla4	1.66e-200	2.66e-196	1.04698	0.872	0.732
Ubash3b	1.49e-195	2.39e-191	0.495553	0.478	0.156
Capg	1.64e-195	2.62e-191	0.819638	0.788	0.6
Hilpda	1.04e-194	1.67e-190	0.72394	0.593	0.265
Arl5a	1.14e-193	1.82e-189	0.496925	0.409	0.109
Ccr8	1.66e-192	2.65e-188	0.775324	0.387	0.099
Rps27l	1.95e-192	3.12e-188	0.575402	0.624	0.288
Plp2	4.47e-190	7.16e-186	0.515031	0.659	0.314
Crlf2	4.73e-186	7.59e-182	0.519898	0.642	0.287
Sv2c	4.36e-185	6.99e-181	0.500814	0.289	0.042
Glipr1	3.32e-184	5.32e-180	0.56115	0.56	0.236
Sdcbp2	8.67e-184	1.39e-179	0.492542	0.389	0.103
mt-Co1	1.48e-182	2.38e-178	-0.528157	0.999	1
Tnfrsf4	7.06e-179	1.13e-174	1.21756	0.741	0.572
Mt1	6.53e-176	1.05e-171	0.890364	0.392	0.114
Pdcd1	8.79e-176	1.41e-171	0.742329	0.65	0.359
Vim	1.87e-175	3.01e-171	0.710422	0.974	0.945
Gstp3	1.04e-174	1.67e-170	0.504077	0.521	0.208
Plek	2.9e-174	4.65e-170	0.485162	0.394	0.111
Ly6a	7.57e-173	1.21e-168	0.744284	0.957	0.93
Serpinb6a	4.34e-170	6.95e-166	0.466693	0.41	0.126
Cenpa	6.12e-169	9.82e-165	0.673988	0.515	0.213
Nkg7	1.23e-168	1.98e-164	0.796866	0.94	0.942
Pgk1	5.07e-168	8.14e-164	0.588087	0.914	0.816
Isg20	5.38e-168	8.62e-164	0.604338	0.515	0.207
Nfil3	4.59e-167	7.36e-163	0.449485	0.48	0.175
Txn1	6.56e-167	1.05e-162	0.525447	0.9	0.764
Dut	7.72e-167	1.24e-162	0.774082	0.512	0.224
Cd81	1.55e-166	2.48e-162	0.560011	0.292	0.054
Impa2	2.62e-166	4.19e-162	0.416811	0.439	0.143
Tpi1	3.07e-163	4.93e-159	0.674655	0.83	0.647
S100a11	1.53e-162	2.45e-158	0.491027	0.981	0.957
Chchd10	7.98e-161	1.28e-156	0.49207	0.386	0.119
Adam8	1.22e-160	1.95e-156	0.377978	0.316	0.068
Actb	4.05e-160	6.5e-156	0.317328	1	1
Dusp4	1.67e-158	2.67e-154	0.397337	0.426	0.138
Zfp36l2	4.92e-158	7.89e-154	-0.758759	0.717	0.895
mt-Co3	8.1e-157	1.3e-152	-0.525659	0.996	1
Gimap7	6.18e-156	9.92e-152	0.555577	0.756	0.517
Mcm6	6.38e-156	1.02e-151	0.545194	0.478	0.194
Klf2	1.95e-155	3.13e-151	-0.83844	0.447	0.73
Ldha	8.16e-154	1.31e-149	0.498522	0.992	0.985
Ctsb	5.39e-153	8.65e-149	0.549171	0.819	0.61
Pfn1	1.21e-152	1.95e-148	0.330968	1	1
Il10ra	1.96e-152	3.15e-148	0.431275	0.422	0.143
Izumo1r	9.16e-152	1.47e-147	0.585424	0.396	0.13
Ccrl2	1.45e-151	2.32e-147	0.419156	0.3	0.066
mt-Atp6	3.27e-151	5.24e-147	-0.47214	0.991	0.997
M6pr	1.49e-150	2.4e-146	0.537376	0.69	0.409
Ucp2	5.22e-149	8.37e-145	0.466976	0.961	0.899
Rps21	6.98e-149	1.12e-144	-0.469168	0.998	1
Stmn1	6.72e-147	1.08e-142	0.985418	0.398	0.15
Ddit4	9.62e-147	1.54e-142	0.754465	0.619	0.354
Cd74	1.22e-145	1.96e-141	1.10223	0.417	0.166
Syngr2	2.35e-142	3.76e-138	0.418735	0.545	0.25
Btg1	2.8e-142	4.49e-138	-0.576035	0.884	0.979
Pclaf	3.25e-142	5.21e-138	1.00268	0.293	0.074
Lmnb1	1.37e-141	2.2e-137	0.559865	0.617	0.33
Fam46a	3.85e-141	6.17e-137	0.461462	0.377	0.123
Arl6ip1	7.63e-141	1.22e-136	0.552653	0.968	0.94
Cdk6	1.62e-140	2.6e-136	0.367896	0.367	0.115
Coro2a	6.12e-140	9.81e-136	0.309773	0.275	0.058
Wls	9.41e-140	1.51e-135	0.368504	0.341	0.1
Ube2c	7.04e-139	1.13e-134	0.591171	0.26	0.052
Tox	4.96e-138	7.95e-134	0.43947	0.373	0.124
Ddx5	1.92e-136	3.08e-132	-0.472049	0.981	0.994
Mt3	2.42e-136	3.87e-132	0.322371	0.195	0.019
Dbi	4e-136	6.41e-132	0.509598	0.637	0.365
Cd69	8.76e-136	1.41e-131	-0.759562	0.668	0.875
Fam110a	2.41e-133	3.87e-129	0.366108	0.396	0.138
Mcm5	3.38e-133	5.42e-129	0.427733	0.281	0.07
Lamc1	1.22e-131	1.95e-127	0.325765	0.259	0.054
Pkp3	2.88e-131	4.62e-127	0.467386	0.557	0.275
Dnajc1	8.49e-131	1.36e-126	0.368557	0.537	0.245
mt-Nd2	2.25e-130	3.6e-126	-0.552273	0.812	0.922
Cst3	2.39e-130	3.84e-126	0.408093	0.649	0.364
Tmsb4x	5.81e-130	9.31e-126	0.363904	0.999	1
Ctsz	8.28e-130	1.33e-125	0.442607	0.407	0.159
Nrgn	1.9e-129	3.05e-125	0.482756	0.191	0.021
Ikzf2	5.04e-129	8.09e-125	0.568085	0.68	0.444
Cyba	1.99e-128	3.2e-124	0.365975	0.99	0.968
Phf11b	4.83e-127	7.75e-123	0.405106	0.515	0.234
Cks1b	5.83e-127	9.35e-123	0.439602	0.243	0.051
Ehd4	6.06e-127	9.72e-123	0.322898	0.311	0.089
Tspan32	5.49e-126	8.81e-122	0.338742	0.331	0.102
Tk1	8.63e-126	1.38e-121	0.379113	0.215	0.035
Selenoh	1.99e-125	3.19e-121	0.495747	0.532	0.274
Bmyc	1.08e-124	1.74e-120	0.417589	0.266	0.066
Mcm3	1.54e-124	2.48e-120	0.478653	0.326	0.106
Gpr65	1.72e-124	2.76e-120	0.319205	0.327	0.099
Eea1	1.85e-124	2.97e-120	0.387818	0.416	0.159
Ier2	4.21e-124	6.75e-120	-0.572299	0.857	0.953
2010111I01Rik	1.43e-123	2.29e-119	0.358477	0.552	0.263
Rpn1	3.56e-123	5.71e-119	0.361571	0.461	0.198
Btg2	3.63e-123	5.83e-119	-0.613197	0.755	0.9
Gm45716	1.39e-122	2.23e-118	0.304306	0.246	0.054
Tnfrsf1b	7.2e-122	1.16e-117	0.398907	0.484	0.217
Fabp5	1.3e-121	2.08e-117	0.371703	0.292	0.082
Sdf4	1.88e-121	3.02e-117	0.700616	0.912	0.858
Tnfrsf18	1.15e-120	1.84e-116	0.677929	0.863	0.802
Birc5	3.19e-120	5.12e-116	0.566036	0.23	0.047
Gem	3.53e-120	5.65e-116	0.494336	0.495	0.229
Phgdh	1.32e-119	2.12e-115	0.40549	0.402	0.164
Gm2a	2.12e-119	3.41e-115	0.483624	0.532	0.271
Vps37b	2.95e-119	4.73e-115	-0.60235	0.801	0.917
Psen2	3.26e-119	5.23e-115	0.411843	0.513	0.248
Aldoa	3.53e-119	5.67e-115	0.452975	0.985	0.969
Il10	1.57e-118	2.51e-114	0.410648	0.186	0.024
Eno1	1.76e-118	2.82e-114	0.435466	0.991	0.973
Tnfaip3	1.81e-118	2.9e-114	-0.641454	0.775	0.899
Hip1	2.38e-118	3.81e-114	0.29277	0.311	0.093
Neb	4.86e-118	7.79e-114	0.270723	0.204	0.032
Pcyt1a	7.46e-118	1.2e-113	0.299869	0.235	0.049
Fam162a	8.89e-117	1.43e-112	0.412145	0.473	0.216
Arsb	2e-116	3.21e-112	0.326017	0.286	0.082
S100a10	6.48e-116	1.04e-111	0.460286	0.991	0.974
Actg1	6.72e-115	1.08e-110	0.313453	1	1
Lars2	9.63e-114	1.54e-109	-0.600746	0.921	0.987
Bnip3	1.33e-113	2.13e-109	0.552989	0.342	0.124
Ebi3	1.66e-113	2.66e-109	0.275003	0.201	0.033
Junb	2.42e-113	3.88e-109	-0.557699	0.981	0.995
Ccnb2	5.3e-113	8.5e-109	0.402753	0.19	0.029
Fos	6.02e-113	9.65e-109	-0.761418	0.591	0.823
Spc24	9.59e-113	1.54e-108	0.314401	0.187	0.028
Ubc	3.84e-112	6.16e-108	-0.487254	0.937	0.982
Rps16	1.35e-111	2.17e-107	-0.381385	1	1
Tmem163	3.18e-111	5.1e-107	0.275126	0.225	0.048
Mki67	6.54e-111	1.05e-106	0.598088	0.287	0.089
Alcam	2.72e-110	4.36e-106	0.26783	0.263	0.069
Rbpj	1.12e-109	1.8e-105	0.322746	0.351	0.128
mt-Co2	1.7e-109	2.73e-105	-0.392878	0.998	1
Tyms	2.85e-109	4.58e-105	0.368901	0.236	0.057
Cd27	2.23e-108	3.57e-104	0.417499	0.689	0.453
Fau	8.7e-108	1.39e-103	-0.286761	1	1
Galk1	8.85e-108	1.42e-103	0.308437	0.305	0.101
Il1r2	1.03e-107	1.66e-103	0.4419	0.224	0.05
Ranbp1	1.93e-107	3.1e-103	0.436635	0.52	0.272
Lig1	4.16e-105	6.67e-101	0.363299	0.272	0.082
Lrrc32	1.09e-104	1.74e-100	0.260199	0.188	0.031
Ccr2	7.21e-104	1.16e-99	0.564491	0.519	0.277
Gzmk	1.31e-103	2.1e-99	0.583175	0.334	0.126
Sh2d2a	3.44e-103	5.51e-99	0.442403	0.826	0.683
Gmnn	9.2e-103	1.47e-98	0.32038	0.292	0.097
Ube2l6	1.88e-102	3.01e-98	0.302669	0.283	0.089
Hsp90b1	2.54e-101	4.08e-97	0.474207	0.922	0.853
Areg	5.04e-101	8.08e-97	1.20812	0.304	0.112
Stx11	2.22e-100	3.56e-96	0.28883	0.342	0.13
Rpl19	2.97e-100	4.76e-96	-0.280822	1	1
Maf	5.08e-100	8.15e-96	0.466174	0.445	0.216
Ran	1.7e-99	2.72e-95	0.572282	0.876	0.794
Plin2	3.94e-99	6.31e-95	0.256391	0.229	0.059
Pdia6	5.62e-99	9.01e-95	0.354988	0.495	0.249
S100a4	5.66e-99	9.08e-95	0.478262	0.729	0.558
Smc2	3.91e-98	6.27e-94	0.440531	0.288	0.1
Gbp3	1.53e-97	2.45e-93	0.274981	0.346	0.135
Serpine2	1.9e-97	3.04e-93	0.491173	0.152	0.019
AA467197	5.2e-97	8.33e-93	0.328482	0.203	0.046
Cd3g	6.18e-97	9.92e-93	0.365512	0.991	0.989
mt-Cytb	6.2e-97	9.94e-93	-0.382396	0.983	0.991
Ctsd	6.36e-97	1.02e-92	0.456976	0.874	0.786
Itgb1	1.33e-96	2.13e-92	-0.668543	0.568	0.749
Ndfip1	1.6e-96	2.57e-92	0.339161	0.973	0.944
Ikzf3	2.18e-95	3.5e-91	0.303765	0.486	0.239
Uhrf1	3.61e-95	5.78e-91	0.256412	0.188	0.038
Pgam1	3.7e-95	5.94e-91	0.437396	0.815	0.676
Grn	5.56e-95	8.92e-91	0.288409	0.279	0.092
Itgb8	1.22e-94	1.96e-90	0.253896	0.148	0.017
Cdca8	1.87e-94	3e-90	0.311871	0.179	0.034
Rpl18a	7.11e-94	1.14e-89	-0.312404	1	1
Top2a	7.22e-94	1.16e-89	0.589715	0.31	0.12
Samsn1	1.37e-93	2.19e-89	0.370375	0.684	0.454
mt-Atp8	2.14e-92	3.44e-88	-0.356783	0.896	0.956
Pnrc1	3.19e-92	5.12e-88	-0.409865	0.94	0.982
Cd8a	4.22e-92	6.77e-88	0.720818	0.646	0.521
Asf1b	5.3e-92	8.5e-88	0.279124	0.185	0.038
Hells	1.03e-91	1.65e-87	0.30623	0.274	0.093
Rpl30	1.33e-91	2.13e-87	-0.307711	1	1
Fam129a	1.48e-91	2.37e-87	0.284817	0.421	0.193
Socs2	1.5e-91	2.4e-87	0.322227	0.236	0.068
Rpl21	1.14e-90	1.83e-86	-0.323201	1	1
Got1	3.34e-90	5.36e-86	0.361432	0.511	0.27
Rrm1	2.78e-89	4.46e-85	0.340061	0.276	0.098
Rps24	6.12e-89	9.81e-85	-0.404673	1	1
Mcm2	6.12e-89	9.81e-85	0.293539	0.241	0.075
Ccl3	6.89e-89	1.1e-84	1.2056	0.326	0.14
Pycard	9.44e-89	1.51e-84	0.337287	0.66	0.429
Bcl2a1d	1.42e-88	2.27e-84	0.311998	0.553	0.297
Snx20	2.12e-88	3.4e-84	0.315516	0.447	0.222
Cyp51	1.47e-87	2.35e-83	0.283224	0.283	0.1
Snx2	2.62e-87	4.2e-83	0.342461	0.457	0.236
Rilpl2	3.04e-87	4.87e-83	0.353421	0.653	0.428
Ccna2	5.01e-87	8.04e-83	0.358955	0.167	0.033
mt-Nd4l	8.45e-87	1.36e-82	-0.405306	0.933	0.969
Tipin	8.76e-87	1.4e-82	0.320262	0.296	0.115
mt-Nd1	4.24e-85	6.81e-81	-0.374111	0.926	0.973
Ecm1	1.31e-84	2.11e-80	0.334778	0.249	0.081
Cdca3	2.66e-84	4.27e-80	0.268917	0.156	0.028
Hmgn2	8.7e-84	1.4e-79	0.586851	0.593	0.418
Incenp	1.98e-83	3.17e-79	0.252924	0.231	0.072
Mcm7	2.17e-83	3.49e-79	0.332658	0.258	0.092
Rrm2	5e-83	8.03e-79	0.544111	0.219	0.068
Rrbp1	6.76e-83	1.08e-78	0.273663	0.559	0.305
Ppp1r15a	1.12e-82	1.79e-78	-0.461836	0.696	0.844
Dnmt1	1.28e-82	2.05e-78	0.311105	0.379	0.177
Snx18	2.07e-81	3.32e-77	0.274526	0.448	0.225
Iigp1	2.46e-81	3.94e-77	0.368143	0.273	0.101
Nhp2	6.58e-81	1.06e-76	0.310706	0.382	0.184
Abcb9	7.99e-81	1.28e-76	0.258425	0.306	0.124
Rln3	4.24e-79	6.8e-75	0.474057	0.15	0.029
Klrc1	6.29e-79	1.01e-74	0.460304	0.54	0.336
Nap1l1	1.3e-78	2.08e-74	0.393246	0.746	0.602
Mif	1.71e-78	2.74e-74	0.421753	0.937	0.925
Nrip1	6.65e-78	1.07e-73	0.280298	0.388	0.184
Nedd9	2.71e-77	4.35e-73	0.250966	0.409	0.2
Slc2a1	4.86e-77	7.79e-73	0.257745	0.418	0.208
Pdia4	7.49e-77	1.2e-72	0.252049	0.447	0.229
Oxsr1	3.29e-76	5.27e-72	0.302946	0.277	0.109
Ier5	1.6e-75	2.56e-71	-0.481102	0.685	0.833
Klre1	3.95e-75	6.33e-71	0.26172	0.197	0.056
Bsg	8.15e-75	1.31e-70	0.334705	0.821	0.686
Pfkp	1.55e-74	2.48e-70	0.275279	0.614	0.375
Itgb2	2.07e-74	3.32e-70	0.304774	0.858	0.718
Mxd4	4.39e-74	7.04e-70	0.269583	0.427	0.219
Serpinb6b	5.77e-74	9.25e-70	0.396972	0.509	0.293
Rpl8	4.08e-72	6.55e-68	-0.320806	1	1
Rpl35a	4.43e-72	7.11e-68	-0.296931	1	1
Zfp36	4.52e-72	7.25e-68	-0.559961	0.67	0.838
Cd160	9.84e-72	1.58e-67	0.293438	0.272	0.109
Cish	1.06e-71	1.7e-67	0.301098	0.511	0.286
Atp2b4	1.7e-71	2.73e-67	0.251439	0.402	0.197
Cd8b1	1.95e-71	3.13e-67	0.555356	0.702	0.611
Pdia3	2.15e-71	3.45e-67	0.315508	0.929	0.84
Tap1	6.57e-71	1.05e-66	0.306002	0.843	0.707
Cyb5a	7.31e-71	1.17e-66	0.321256	0.603	0.393
Tmpo	1.14e-70	1.84e-66	0.316052	0.431	0.234
Ezh2	1.98e-70	3.18e-66	0.261885	0.335	0.156
Pcna	1.05e-69	1.68e-65	0.304827	0.424	0.232
Serinc3	3.76e-69	6.03e-65	0.289538	0.468	0.263
Nrn1	9.06e-69	1.45e-64	0.357956	0.152	0.036
Gm19585	4.15e-68	6.66e-64	0.277319	0.474	0.266
Rpl9	6.79e-68	1.09e-63	-0.261529	1	1
Rps27a	8.08e-68	1.3e-63	-0.281583	1	1
Ass1	2.37e-67	3.8e-63	0.543258	0.555	0.396
Plec	8.53e-67	1.37e-62	0.28876	0.493	0.279
Rps10	3.29e-65	5.28e-61	-0.267135	1	1
Itm2c	4.55e-65	7.3e-61	0.308964	0.621	0.42
Il7r	1.01e-64	1.62e-60	-0.511131	0.487	0.663
Npc2	2.47e-64	3.97e-60	0.398554	0.912	0.902
Serpinb9	1.47e-63	2.36e-59	0.304404	0.465	0.264
H1f0	5.5e-63	8.82e-59	0.282549	0.309	0.144
Fxyd5	5.71e-62	9.16e-58	0.258569	0.996	0.993
Hist1h2ap	8.85e-62	1.42e-57	0.795964	0.172	0.055
mt-Nd5	4.21e-61	6.75e-57	-0.356471	0.77	0.855
Odc1	7.98e-60	1.28e-55	0.443075	0.84	0.783
Lgals3bp	1.63e-59	2.61e-55	0.290361	0.479	0.284
Id2	4.92e-59	7.89e-55	0.313905	0.854	0.775
Wnk1	1.02e-58	1.64e-54	0.307797	0.747	0.6
Ramp1	1.19e-58	1.91e-54	0.269409	0.204	0.076
Cd2	1.23e-58	1.97e-54	0.392476	0.927	0.931
Mcm4	1.64e-58	2.64e-54	0.278064	0.349	0.184
Tuba1c	1.05e-57	1.68e-53	0.309435	0.526	0.326
Ubb	2.74e-57	4.4e-53	-0.277561	1	1
Cycs	5.63e-55	9.03e-51	0.304577	0.799	0.696
C1qbp	1.38e-54	2.21e-50	0.266773	0.362	0.199
Klf3	6.38e-54	1.02e-49	-0.423804	0.192	0.329
Tcf7	1.09e-53	1.75e-49	-0.40863	0.224	0.364
Trbc1	1.08e-52	1.73e-48	0.298906	0.397	0.228
H2afv	1.42e-52	2.27e-48	0.361896	0.717	0.598
Rps3a1	1.59e-52	2.55e-48	-0.252395	1	1
Plac8	2.88e-51	4.62e-47	0.841807	0.558	0.486
Stat3	4.1e-50	6.58e-46	0.280618	0.801	0.685
Calr	1.14e-49	1.83e-45	0.283442	0.752	0.633
Ifngr1	1.33e-49	2.14e-45	-0.30782	0.919	0.969
Ftl1	5.44e-49	8.73e-45	-0.251289	0.992	0.997
Rps7	1.19e-47	1.9e-43	-0.288318	1	1
Ets1	7.52e-47	1.21e-42	-0.337971	0.872	0.927
Cd40lg	1.1e-46	1.77e-42	-0.405964	0.125	0.244
Ms4a4b	1.12e-46	1.79e-42	-0.290682	0.9	0.992
Ssh2	4.98e-45	7.99e-41	-0.432155	0.352	0.462
Nr4a2	3.01e-44	4.82e-40	0.332586	0.647	0.525
Penk	3.81e-44	6.12e-40	0.663878	0.127	0.041
Gramd3	1.65e-43	2.64e-39	-0.413984	0.346	0.454
Cebpb	3.88e-43	6.22e-39	0.341291	0.642	0.524
Hcst	6.31e-43	1.01e-38	-0.293551	0.871	0.958
Nsd3	1.43e-42	2.29e-38	-0.351378	0.665	0.752
mt-Nd4	4.22e-42	6.76e-38	-0.295326	0.785	0.853
Gm2682	8.3e-42	1.33e-37	-0.358604	0.165	0.278
Dnaja1	4.99e-41	8e-37	-0.346165	0.839	0.896
Gm26740	7.56e-41	1.21e-36	-0.400049	0.297	0.404
Ly6e	1.29e-40	2.07e-36	0.288171	0.985	0.992
Hspd1	1.47e-39	2.36e-35	0.288617	0.559	0.41
Hist1h2ae	1.39e-37	2.23e-33	0.531181	0.229	0.122
H2afx	3.32e-37	5.33e-33	0.336647	0.35	0.218
Ighm	3.57e-37	5.73e-33	0.266808	0.388	0.25
Gzmc	6.33e-36	1.01e-31	0.694422	0.117	0.041
Hmgb1	1.52e-35	2.44e-31	0.28856	0.964	0.951
Trbv13-2	2.08e-35	3.33e-31	0.325249	0.317	0.188
S1pr1	3.22e-35	5.17e-31	-0.319367	0.177	0.28
Itk	8.15e-35	1.31e-30	-0.327961	0.607	0.683
Mbnl1	8.4e-35	1.35e-30	-0.315135	0.816	0.866
H2afz	2.94e-33	4.72e-29	0.41152	0.951	0.959
Cxcr6	1.26e-32	2.02e-28	0.355827	0.658	0.595
Rapgef6	4.26e-32	6.83e-28	-0.302278	0.606	0.678
Trbv12-1	5.11e-32	8.19e-28	0.415535	0.161	0.074
Klf6	3.08e-31	4.93e-27	-0.365903	0.785	0.851
Slc38a2	5.96e-31	9.55e-27	-0.314652	0.57	0.646
Gimap6	6.98e-31	1.12e-26	-0.300314	0.825	0.896
Ccl5	3.61e-29	5.79e-25	0.461518	0.888	0.936
Sertad1	6.25e-29	1e-24	-0.276711	0.64	0.733
Gm8369	4.3e-28	6.89e-24	-0.309906	0.563	0.636
Fcer1g	4.1e-27	6.58e-23	0.512651	0.229	0.139
Gm26917	5.94e-26	9.53e-22	-0.612725	0.421	0.504
Ablim1	1.76e-25	2.83e-21	-0.299621	0.577	0.636
Trbv19	5.66e-25	9.08e-21	0.406668	0.166	0.087
Clk1	3.93e-24	6.3e-20	-0.292597	0.567	0.622
Icos	5.47e-24	8.77e-20	0.33414	0.829	0.822
Ifi27l2a	2.57e-23	4.12e-19	0.635927	0.882	0.946
Zc3hav1	4e-23	6.42e-19	-0.267862	0.731	0.781
Tyrobp	4.1e-23	6.58e-19	0.36633	0.115	0.053
Rpl12	1.09e-22	1.74e-18	-0.263953	0.998	0.998
Hmgb2	9.36e-22	1.5e-17	0.483311	0.907	0.905
AY036118	3.37e-20	5.4e-16	-0.269366	0.431	0.534
Igtp	2.02e-19	3.24e-15	0.264739	0.631	0.57
Cd28	2e-18	3.21e-14	-0.250002	0.818	0.855
Ccl4	5.32e-18	8.54e-14	0.936926	0.528	0.495
Gzma	1.93e-16	3.09e-12	0.499359	0.161	0.099
Tgfbr2	2.3e-16	3.69e-12	-0.278555	0.361	0.409
Tubb5	2.92e-16	4.69e-12	0.47565	0.831	0.832
Tob1	4.02e-16	6.44e-12	-0.254482	0.283	0.343
Lef1	2.31e-15	3.71e-11	-0.258851	0.254	0.312
Fus	6.69e-15	1.07e-10	-0.272365	0.755	0.761
Trbv16	1.01e-14	1.62e-10	0.297506	0.127	0.074
Hist1h1b	1.26e-14	2.02e-10	0.279069	0.198	0.135
Ramp3	3.74e-14	6e-10	-0.353536	0.108	0.161
Rnf138	6.78e-14	1.09e-09	-0.257499	0.496	0.525
Tsc22d3	1.1e-12	1.76e-08	-0.272712	0.479	0.515
Ifng	3.27e-12	5.24e-08	0.436105	0.414	0.316
Tuba1b	1.15e-11	1.85e-07	0.551864	0.612	0.592
Xcl1	1.37e-11	2.2e-07	0.557829	0.188	0.133
Neurl3	1.12e-10	1.8e-06	-0.318793	0.372	0.399
Fosb	2.02e-10	3.24e-06	-0.312057	0.299	0.335
Dusp2	2.19e-10	3.51e-06	-0.291894	0.704	0.763
Il18r1	1.74e-09	2.79e-05	-0.259199	0.286	0.319
Gpr183	6.83e-09	0.000109573	-0.263298	0.367	0.397
Socs3	8.16e-08	0.00130876	-0.257434	0.324	0.348
